# Opposing diet, microbiome and metabolite mechanisms regulate inflammatory bowel disease in a genetically susceptible host

**DOI:** 10.1101/2022.04.03.486886

**Authors:** Gabriel Vasconcelos Pereira, Marie Boudaud, Mathis Wolter, Celeste Alexander, Alessandro De Sciscio, Erica. T. Grant, Bruno Caetano Trindade, Nicholas A. Pudlo, Shaleni Singh, Austin Campbell, Mengrou Shan, Li Zhang, Qinnan Yang, Stéphanie Willieme, Kwi Kim, Trisha Denike-Duval, Jaime Fuentes, André Bleich, Thomas M. Schmidt, Lucy Kennedy, Costas A. Lyssiotis, Grace Y. Chen, Kathryn A. Eaton, Mahesh S. Desai, Eric C. Martens

## Abstract

Inflammatory bowel diseases (IBDs) are chronic conditions characterized by periods of spontaneous intestinal inflammation and are increasing in industrialized populations. Combined with host genetics, diet and gut bacteria are thought to contribute prominently to IBDs, but mechanisms are still emerging. In mice lacking the IBD-associated cytokine, Interleukin-10, we show that low dietary fiber promotes bacterial erosion of colonic mucus, leading to lethal colitis. A fiber-free exclusive enteral nutrition diet also induces mucus erosion but inhibits inflammation by simultaneously increasing an anti-inflammatory bacterial metabolite, isobutyrate. Diet-induced inflammation is driven by Th1 immune responses, which increase in the presence of mucin-degrading bacteria and are preceded by expansion of natural killer cells and altered immunoglobulin-A coating of some bacteria. Inflammation occurs first in intestinal regions with thinner mucus. Our work underscores the importance of focusing on microbial functions—not taxa—contributing to IBDs and some diet-mediated functions block those that promote disease.
