## Supplemental Table 1 for "Opposing diet, microbiome and metabolite mechanisms regulate inflammatory bowel disease in a genetically susceptible host"

### Sheet: Sheet1
Table S1. Nutritional and ingredient comparison between fiber free (FF) diet and Exclusive Enteral
Nutrition diet Nestle Nutren 1.5
	Fiber free (FF) diet (% kcal from)	Nestle Nutren 1.5 (% kcal from)
Protein	23.6	18
Fat	34	35
Carbohydrate (total)	42.4	47
Total:	100	100
*Fiber %	8	0
Accessible fiber%	0	0
Main ingredients:	glucose (44.4%)	corn syrup (glucose/fructose)
(Descending order)	casein (26.9%)	maltodextrin
	fat from corn oil (7.5%), lard (7.5%)	canola oil
	cellulose (8%)	soy protein isolate
		sodium caseinate
		medium chain triglycerides (<2%)
		calcium caseinate
	(vitamin, minerals, antioxidants,	(vitamin, minerals, antioxidants,
	and stabilizers not shown)	and stabilizers not shown)
*Note the only fiber added to the FF diet is crystalline cellulose as a bulking agent and is not known be accessible by
any SM14 bacteria.
